# Quantifying Mg^2+^ dependence on conformational equilibrium in the two-state 7SK RNA stem-loop 3

**DOI:** 10.64898/2026.04.11.717930

**Authors:** Shilla Owusu Ansah, Momodou B. Camara, Catherine D. Eichhorn

**Affiliations:** Department of Chemistry, University of Nebraska - Lincoln, 639 North 12th St, Lincoln, NE 68588, USA; Nebraska Center for Integrated Biomolecular Communication

**Keywords:** solution NMR spectroscopy, conformational exchange, chemical probing, RNA dynamics, linkage equilibrium, ion-RNA interactions, isothermal titration calorimetry

## Abstract

RNA structural heterogeneity is increasingly recognized as essential for RNA function, yet quantitative understanding of intrinsic RNA structural dynamics and how cellular conditions modulate these dynamics remains limited. 7SK RNA is an abundant eukaryotic noncoding RNA that assembles with protein cofactors to form the 7SK ribonucleoprotein (RNP), a dynamic complex that regulates transcription elongation. In particular, the 7SK RNA stem-loop 3 (SL3) domain is a critical hub for protein recruitment that is required for 7SK RNP function. We recently discovered that SL3 undergoes exchange between two equally populated yet structurally distinct conformers, named SL3e and SL3a, providing a model system to understand RNA conformational equilibria. Here, we combined quantitative dimethyl sulfate mutational profiling with sequencing (qDMS-MaPseq), solution NMR spectroscopy, and isothermal titration calorimetry (ITC) experiments to gain quantitative insights into SL3 equilibria under varying ionic conditions. We find that Mg^2+^ shifts the SL3 conformational equilibrium from 52%:48% to 67%:33% populations, with ITC experiments showing ∼2-fold higher affinity for the SL3e conformer, providing the thermodynamic basis for this population shift. NMR ^1^H-^1^H NOESY experiments show that Mg^2+^ stabilizes an A-form helical geometry in the distal end of the SL3e conformer that contains multiple noncanonical base pairs. Validating our combined approach, NMR and DMS-MaPseq Mg^2+^-induced perturbation data are highly correlated for nucleobase moieties at the Watson-Crick face (R^2^ = 0.87). From this work, we identify a characteristic DMS reactivity signature for A•C wobble base pairs from DMS-MaPseq MgCl_2_ titration experiments, expanding the utility of chemical probing for detecting noncanonical base pairs. Our findings demonstrate how modest differences in cation affinity between conformational states can modulate RNA population ensembles. More broadly, this work establishes a generalizable thermodynamic framework to quantitatively dissect ion-dependent conformational equilibria in structurally heterogeneous RNAs and advances structural understanding of the essential SL3 regulatory element in the 7SK RNP.

**KEY POINTS:**

- Addition of Mg^2+^ shifts the SL3 two-state conformational equilibrium through preferential association with the SL3e state
- Mg^2+^ association stabilizes an A-form-like geometry in the SL3e upper stem
- DMS reactivity patterns in MgCl_2_ titration experiments provide a signature for identifying A•C wobble base pairs
- DMS-MaPseq mutation fraction perturbation data are correlated with NMR chemical shift perturbation data, validating chemical probing as a structural reporter
