## Supplementary File 3 for "Quantifying Mg^2+^ dependence on conformational equilibrium in the two-state 7SK RNA stem-loop 3"

### Sheet: E-lock qDMS-MaPseq
E-lock qDMS-MaPseq MgCl2 titration fitted values
Residue	Region	[Mg²⁺]₁/₂ (µM)	n	A	Baseline	ΔG (kcal/mol)	R²	RMSE
C210	P1	ND	ND	ND	ND	ND	ND	ND
C211	P1	ND	ND	ND	ND	ND	ND	ND
C212	P1	ND	ND	ND	ND	ND	ND	ND
C215	P1	ND	ND	ND	ND	ND	ND	ND
A217	J1/2	ND	ND	ND	ND	ND	ND	ND
A219	J1/2	ND	ND	ND	ND	ND	ND	ND
A220	J1/2	ND	ND	ND	ND	ND	ND	ND
C221	P2	ND	ND	ND	ND	ND	ND	ND
C222	P2	ND	ND	ND	ND	ND	ND	ND
A224	P2	ND	ND	ND	ND	ND	ND	ND
C225	P2	ND	ND	ND	ND	ND	ND	ND
A226	P2	ND	ND	ND	ND	ND	ND	ND
A227	P2	ND	ND	ND	ND	ND	ND	ND
A228	P2	257 ± 95	0.7 ± 0.2	-0.007 ± 0.0007	0.010 ± 0.0002	-4.90 ± 0.22	0.96	0.0004
C229	J2/3	76 ± 11	0.9 ± 0.1	-0.091 ± 0.004	0.110 ± 0.002	-5.62 ± 0.08	0.99	0.0038
A230	J2/3	25 ± 5	3.6 ± 1.3	0.013 ± 0.001	0.046 ± 0.0007	-6.27 ± 0.11	0.89	0.0021
A231	J2/3	155 ± 20	0.9 ± 0.1	0.071 ± 0.003	0.061 ± 0.001	-5.20 ± 0.08	0.99	0.0025
C233	P3	131 ± 22	0.7 ± 0.1	-0.003 ± 0.0002	0.005 ± 0.00007	-5.30 ± 0.10	0.99	0.0001
C235	Loop	80 ± 7	0.9 ± 0.1	-0.028 ± 0.0009	0.040 ± 0.0004	-5.59 ± 0.05	1.00	0.0008
C237	Loop	37 ± 11	1.5 ± 0.7	0.012 ± 0.001	0.071 ± 0.0007	-6.05 ± 0.18	0.92	0.0015
A238	Loop	62 ± 21	2.8 ± 1.4	0.006 ± 0.0008	0.042 ± 0.0004	-5.74 ± 0.20	0.88	0.0010
A239	Loop	60 ± 4	1.1 ± 0.1	0.110 ± 0.002	0.043 ± 0.001	-5.76 ± 0.04	1.00	0.0029
C243	J2/3	ND	ND	ND	ND	ND	ND	ND
C244	J2/3	42 ± 11	1.8 ± 0.8	0.010 ± 0.0009	0.033 ± 0.0005	-5.97 ± 0.15	0.93	0.0012
A245	J2/3	160 ± 29	1.0 ± 0.2	0.063 ± 0.004	0.078 ± 0.001	-5.18 ± 0.11	0.98	0.0034
A251	P2	ND	ND	ND	ND	ND	ND	ND
A254	J1/2	176 ± 110	0.9 ± 0.4	-0.014 ± 0.002	0.030 ± 0.0007	-5.12 ± 0.37	0.90	0.0016
A256	J1/2	ND	ND	ND	ND	ND	ND	ND
A257	J1/2	255 ± 210	1.0 ± 0.6	0.013 ± 0.003	0.053 ± 0.0007	-4.90 ± 0.49	0.86	0.0017
C258	J1/2	ND	ND	ND	ND	ND	ND	ND
A261	P1	ND	ND	ND	ND	ND	ND	ND

### Sheet: A-lock qDMS-MaPseq
A-lock qDMS-MaPseq MgCl2 titration fitted values
Residue	Region	[Mg²⁺]₁/₂ (µM)	n	A	Baseline	ΔG (kcal/mol)	R²	RMSE
C210	P1	ND	ND	ND	ND	ND	ND	ND
C211	P1	ND	ND	ND	ND	ND	ND	ND
C212	P1	ND	ND	ND	ND	ND	ND	ND
C215	P1	ND	ND	ND	ND	ND	ND	ND
A217	J1/2	ND	ND	ND	ND	ND	ND	ND
A219	J1/2	ND	ND	ND	ND	ND	ND	ND
A220	J1/2	120 ± 41	4.2 ± 1.3	-0.005 ± 0.0008	0.040 ± 0.0005	-5.35 ± 0.20	0.77	0.0014
C222	P2a	ND	ND	ND	ND	ND	ND	ND
A224	P2a	ND	ND	ND	ND	ND	ND	ND
C225	P2a	ND	ND	ND	ND	ND	ND	ND
A226	A-loop	151 ± 27	1.1 ± 0.2	-0.017 ± 0.001	0.036 ± 0.0005	-5.21 ± 0.10	0.98	0.0010
A227	A-loop	ND	ND	ND	ND	ND	ND	ND
A228	P2b	102 ± 21	1.1 ± 0.2	0.015 ± 0.0008	0.013 ± 0.0004	-5.44 ± 0.12	0.97	0.0010
C229	P2b	ND	ND	ND	ND	ND	ND	ND
A230	P2b	799 ± 70	1.1 ± 0.1	0.012 ± 0.0004	0.005 ± 0.00009	-4.23 ± 0.05	1.00	0.0003
A231	P2b	382 ± 15	1.3 ± 0.1	0.017 ± 0.0002	0.010 ± 0.00009	-4.66 ± 0.02	1.00	0.0003
C233	P3	273 ± 36	2.7 ± 0.9	-0.004 ± 0.0002	0.012 ± 0.00009	-4.86 ± 0.08	0.96	0.0003
C235	Loop	ND	ND	ND	ND	ND	ND	ND
C237	Loop	86 ± 32	2.1 ± 1.1	0.009 ± 0.0009	0.056 ± 0.0005	-5.55 ± 0.22	0.90	0.0013
A238	Loop	ND	ND	ND	ND	ND	ND	ND
A239	Loop	253 ± 12	1.1 ± 0.1	0.066 ± 0.001	0.036 ± 0.0004	-4.91 ± 0.03	1.00	0.0011
C243	J2/3	67 ± 22	2.2 ± 1.1	0.010 ± 0.0008	0.020 ± 0.0005	-5.69 ± 0.19	0.90	0.0014
C244	J2/3	115 ± 23	1.2 ± 0.2	0.015 ± 0.0009	0.021 ± 0.0004	-5.37 ± 0.12	0.97	0.0011
A245	J2/3	171 ± 68	1.2 ± 0.4	-0.016 ± 0.002	0.049 ± 0.0006	-5.14 ± 0.24	0.94	0.0017
A251	A-loop	ND	ND	ND	ND	ND	ND	ND
A254	P2a	ND	ND	ND	ND	ND	ND	ND
A256	J1/2	161 ± 106	1.7 ± 1.0	-0.008 ± 0.001	0.028 ± 0.0005	-5.17 ± 0.39	0.86	0.0013
A257	J1/2	120 ± 79	0.6 ± 0.1	0.021 ± 0.002	0.034 ± 0.001	-5.35 ± 0.39	0.94	0.0019
C258	J1/2	438 ± 69	1.6 ± 0.4	-0.010 ± 0.0006	0.050 ± 0.0002	-4.58 ± 0.09	0.97	0.0007
A261	P1	ND	ND	ND	ND	ND	ND	ND
